# Comparative analysis of the molecular starvation response of Southern Ocean copepods

**DOI:** 10.1101/2023.08.17.553703

**Authors:** Cory A. Berger, Deborah K. Steinberg, Louise A. Copeman, Ann M. Tarrant

## Abstract

Large lipid-storing copepods dominate mesozooplankton biomass in the polar oceans and form a critical link between primary production and higher trophic levels. The ecological success of these species depends on their ability to survive periods of food deprivation in a highly seasonal environment, but the molecular changes that mediate starvation tolerance in these taxa are unknown. We conducted starvation experiments for two dominant Southern Ocean copepods, *Calanoides acutus* and *Calanus propinquus*, allowing us to compare the molecular starvation response between species. These species differ in life history, diet, and metabolic traits, and expressed overlapping but distinct transcriptomic responses to starvation. Most starvation-response genes were species-specific, but we identified a conserved core set of starvation-response genes related to RNA and protein metabolism. We used phylotranscriptomics to place these results in the context of copepod evolution and found that starvation-response genes are under strong purifying selection at the sequence level and stabilizing selection at the expression level, consistent with their role in mediating essential biological functions. Selection on starvation-response genes was especially strong in our focal lipid-storing lineage relative to other copepod taxa, underscoring the significance of starvation tolerance for these species. We also found that certain key lipid enzymes (elongases and desaturases) have experienced diversification and positive selection in lipid-storing lineages, reflecting the unique lipid storage needs of these animals. Our results shed light on the molecular adaptations of high-latitude zooplankton to variable food conditions, and suggest that starvation-response genes are under particularly strong sequence and expression constraints.
