## Supplementary material for "Comparative analysis of the molecular starvation response of Southern Ocean copepods": Table S1

### Sheet: Sheet1
Species	Source	Re-assembled?1	Bioproject	SRA accessions2	TSA accession	BUSCO (new assembly)3	BUSCO (old assembly)	n contigs	n filtered contigs4	n peptides5
Acartia fossae	https://doi.org/10.1111/mec.12781	Yes	PRJNA275311	SRR1805202 SRR1805203 SRR1805204 SRR1805205 SRR1805206 SRR1805207	n/a	C:97.2%[S:11.4%,D:85.8%],F:1.4%,M:1.4%,n:1013	n/a	498719	195330	61191		1. If published transcriptomes were recent and of high completeness, these were used directly. In cases where only raw read data were available, we assembled new transcriptomes using a common pipeline (see Methods). We also downloaded raw read data and assembled new transcriptomes when the published assemblies were older or less complete (see Methods).
Acartia tonsa	https://doi.org/10.1093/gbe/evz067	Yes	PRJEB20069	ERR1916574 ERR1923338 ERR1923339 ERR1923340 ERR1923341 ERR1923342 ERR1923343 ERR1923344	HAGX00000000.1	C:98.0%[S:33.5%,D:64.5%],F:1.4%,M:0.6%,n:1013	C:91.7%[S:37.7%,D:54.0%],F:2.2%,M:6.1%,n:1013	264936	137527	43892		2. These were the reads used for assembly (if re-assembled), and/or for expression filtering.
Apocyclops royi	https://doi.org/10.1534/g3.119.400085	Yes	PRJEB28764	ERR2811089		C:97.9%[S:64.3%,D:33.6%],F:1.0%,M:1.1%,n:1013	C:57.5%[S:29.8%,D:27.7%],F:19.7%,M:22.8%,n:1013	115010	82503	17288		3. In all cases where we re-assmbled, the new assembyl had higher BUSCo scores than the old one
Calanoides acutus	This study	n/a	PRJNA757455	SRX11898322 SRX11898327 SRX11898332 SRX11898343 SRX11898353 SRX11898357	GJIZ00000000.1	n/a	C:96.6%[S:31.6%,D:65.0%],F:1.4%,M:2.0%,n:1013	339003		73545		4. Number of contigs remaining after expression filtering.
Calanus finmarchicus	https://doi.org/10.1371/journal.pone.0088589	No	PRJNA236528	SRR1153469 SRR1153468 SRR1150766 SRR1150768 SRR1150770 SRR1150771	GAXK00000000.1	n/a	C:95.0%[S:64.2%,D:30.8%],F:3.3%,M:1.7%,n:1013	206012	165936	125054		5. Number of peptides identified by TransDecoder retained after expression fitlering; this is the final peptidome used for OrthoFinder analysis.
Calanus glacialis	https://doi.org/10.1002/ece3.3063	Yes	PRJNA352656	SRR5004096 SRR5004088 SRR5004093 SRR5004091 SRR5004086 SRR5004099	n/a	C:87.1%[S:78.9%,D:8.2%],F:6.7%,M:6.2%,n:1013	C:73.0%[S:70.1%,D:2.9%],F:15.2%,M:11.8%,n:1013	49883	46324	25894
Calanus helgolandicus	doi: 10.3390/md18080392	Yes	PRJNA640515	SRR12052971 SRR12052970 SRR12052969 SRR12052968 SRR12052967 SRR12052966	n/a	C:96.2%[S:21.2%,D:75.0%],F:1.9%,M:1.9%,n:1013	n/a	181974	86067	45789
Calanus marshallae	PRJNA662858	Yes	PRJNA662858	SRR12927918 SRR12927919	n/a	C:93.5%[S:63.6%,D:29.9%],F:3.2%,M:3.3%,n:101	n/a	124989	55939	34541
Calanus propinquus	This study	n/a	PRJNA669816	SRX9322470 SRX9322471 SRX9322474 SRX9322475 SRX9322444 SRX9322445 SRX9322446 SRX9322447	GIVX00000000.1	n/a	C:85.5%[S:56.1%,D:29.4%],F:10.0%,M:4.5%,n:1013	242552		102391
Caligus rogercresseyi	https://doi.org/10.1371/journal.pone.0092239	No	PRJNA234316	SRR1232082 SRR1232083 SRR1232104 SRR1232105	GAZX00000000.1	n/a	C:92.7%[S:65.4%,D:27.3%],F:3.5%,M:3.8%,n:1013	44089	33008	25744
Calanus sinicus	doi: 10.1155/2014/493825	Yes	PRJNA185333	DRR144873 DRR144874 DRR144875 DRR144876 DRR144877 DRR144878	n/a	C:95.0%[S:57.1%,D:37.9%],F:2.4%,M:2.6%,n:1013	n/a	406257	154975	58942
Eucalanus bungii	https://doi.org/10.1101/2021.05.30.446314 ???	Yes	PRJNA700427	SRR13648609	n/a	C:94.8%[S:52.9%,D:41.9%],F:3.2%,M:2.0%,n:1013	n/a	336521	155530	38587
Eucyclops serrulatus	PRJNA231234	No	PRJNA231234	SRR1050725	GARW00000000.1	n/a	C:88.0%[S:65.4%,D:22.6%],F:5.1%,M:6.9%,n:1013	51528	51517	23902
Eurytemora affinis	https://doi.org/10.1093/femsec/fiw072	No	PRJNA242763	SRR1298702 SRR1298705 SRR1298419	GBGO00000000.1	n/a	C:95.8%[S:56.5%,D:39.3%],F:3.0%,M:1.2%,n:1013	138088	112183	47080
Hemidiaptemus amplyodon	https://1kite.org	Yes	PRJNA254268	SRR1653196	GCIW00000000.1	C:84.1%[S:58.0%,D:26.1%],F:9.3%,M:6.6%,n:1013	C:81.9%[S:72.0%,D:9.9%],F:9.2%,M:8.9%,n:1013	69725	48155	18747
Labidocera madurae	https://doi.org/10.1371/journal.pone.0186794	No	PRJNA324849	SRR5922844 SRR5922845	GFWO00000000.1	n/a	C:95.5%[S:65.0%,D:30.5%],F:2.7%,M:1.8%,n:1013	221359	70989	49171
Lernaea cyprinacea	https://doi.org/10.1371/journal.pone.0186794	Yes	PRJNA232511	SRR1104127 SRR1107498	n/a	C:94.6%[S:43.7%,D:50.9%],F:3.2%,M:2.2%,n:1013	n/a	211031	164720	68256
Lepeophtheirus salmonis	https://doi.org/10.1101/2021.03.15.435234	No	PRJEB1804	ERR262962	HACA00000000.1	n/a	C:90.7%[S:75.1%,D:15.6%],F:3.9%,M:5.4%,n:1013	33933	31519	18370
Metridia lucens	https://doi.org/10.7717/peerj.5506	Yes	PRJNA449123	SRR6956663	n/a	C:93.0%[S:41.8%,D:51.2%],F:3.4%,M:3.6%,n:1013	n/a	185488	85619	35400
Metridia pacifica	PRJNA662858	No	PRJNA662858	SRR12968740	GJAO00000000.1	n/a	C:94.3%[S:33.5%,D:60.8%],F:3.1%,M:2.6%,n:1013	119911	95715	75852
Mytilicola intestinalis	https://doi.org/10.1111/mec.14541	Yes	PRJNA430138	SRR6513703 SRR6513704 SRR6513705 SRR6513706 SRR6513708 SRR6513709 SRR6513710 SRR6513717 SRR6513718 SRR6513719 SRR6513720 SRR6513721 SRR6513722 SRR6513723 SRR6513724 SRR6513725 SRR6513726 SRR6513727 SRR6513728	n/a	C:89.8%[S:76.4%,D:13.4%],F:4.9%,M:5.3%,n:1013	n/a	43409	37975	18303
Neocalanus cristatus	PRJNA662858	Yes	PRJNA662858	SRR12968742	n/a	C:93.5%[S:69.8%,D:23.7%],F:3.2%,M:3.3%,n:1013	n/a	104936	64287	34561
Neocalanus flemingerii	https://doi.org/10.1016/j.margen.2017.09.002	No	PRJNA324453	SRR5873554 SRR5873555 SRR5873556 SRR5873557 SRR5873558 SRR5873559 SRR5873560 SRR5873561	GFUD00000000.1	n/a	C:94.2%[S:57.1%,D:37.1%],F:2.8%,M:3.0%,n:1013	140535	133494	105364
Neocalanus plumchrus	PRJNA662858	Yes	PRJNA662858	SRR13083233	n/a	C:94.9%[S:53.2%,D:41.7%],F:2.6%,M:2.5%,n:1013	n/a	154659	62325	34471
Oithona nana	https://doi.org/10.1111/mec.14214	Yes	PRJEB18938	SRR12968712	n/a	C:95.4%[S:56.3%,D:39.1%],F:2.8%,M:1.8%,n:1013	n/a	188884	99613	22606
Oithona similis	https://doi.org/10.1002/ece3.6588	Yes	PRJEB31924	ERR3255855 ERR3255856 ERR3255857 ERR3255858 ERR3255859 ERR3255860 ERR3255861 ERR3255862	n/a	C:97.3%[S:54.4%,D:42.9%],F:1.1%,M:1.6%,n:1013	n/a	1511155	379330	53961
Paracyclopina nana	https://doi.org/10.1016/j.cbd.2015.04.002	Yes	PRJNA268783	SRR1664735	GCJT00000000.1	C:98.8%[S:79.6%,D:19.2%],F:0.7%,M:0.5%,n:1013	C:85.5%[S:60.8%,D:24.7%],F:1.2%,M:13.3%,n:1013	55132	26555	16921
Platychelipus littoralis	https://doi.org/10.1098/rstb.2019.0645	Yes	PRJNA575120	SRR10208654 SRR10208642 SRR10208641 SRR10208652 SRR10208651 SRR10208650 SRR10208649 SRR10208653 SRR10208648 SRR10208647 SRR10208646 SRR10208645 SRR10208644 SRR10208643	GHXK00000000.1	C:97.5%[S:67.5%,D:30.0%],F:1.4%,M:1.1%,n:1013	C:97.0%[S:23.7%,D:73.3%],F:1.5%,M:1.5%,n:1013	189944	122670	56364
Pleuromamma robusta	doi: 10.1186/1471-2164-14-167	Yes	PRJNA416202	SRR6232732 SRR6232731	n/a	C:92.0%[S:48.7%,D:43.3%],F:2.4%,M:5.6%,n:1013	n/a	112783	59910	29855
Pleuromamma xiphias	https://doi.org/10.1086/699219	Yes	PRJNA352670	SRR5062200	GFCI00000000.1	C:98.5%[S:31.0%,D:67.5%],F:1.0%,M:0.5%,n:1013	C:82.9%[S:67.3%,D:15.6%],F:13.3%,M:3.8%,n:1013	535891	157105	55542
Pseudocalanus acuspes	https://doi.org/10.1111/eva.12335	Yes	PRJNA296544	SRR2478155 SRR2478156 SRR2478157 SRR2478158 SRR2478159 SRR2478160	n/a	C:84.7%[S:42.7%,D:42.0%],F:6.6%,M:8.7%,n:1013	n/a	83538	48653	24580
Pseudodiaptemus annandalei	https://doi.org/10.1016/j.aquatox.2017.03.018	Yes	PRJNA347881	SRR4436675	n/a	C:98.7%[S:30.9%,D:67.8%],F:1.0%,M:0.3%,n:1013	C:93.9%[S:0.1%,D:93.8%],F:3.8%,M:2.3%,n:1013	209648	120440	19814
Rhincalanus gigas	https://doi.org/10.1016/j.margen.2021.100835	No	PRJNA666170	SRX9206216 SRX9206217 SRX9206218 SRX9206219 SRX9206220 SRX9206221	GIVD00000000.1	n/a	C:95.9%[S:12.0%,D:83.9%],F:1.9%,M:2.2%,n:1013	262313		61458
Temora longicornis	doi:10.1016/j.marenvres.2018.10.017	Yes	PRJNA475124	SRR7276750 SRR7276751 SRR7276752 SRR7276753 SRR7276754 SRR7276755 SRR7276756 SRR7276757 SRR7276758 SRR7276759 SRR7276760 SRR7276761	GGQN00000000.1	C:97.8%[S:34.9%,D:62.9%],F:1.1%,M:1.1%,n:1013	C:69.5%[S:58.0%,D:11.5%],F:13.9%,M:16.6%,n:1013	469425	235982	39845
Temora stylifera	https://doi.org/10.1186/s12864-020-07112-w	Yes	PRJNA632714	SRR11788223 SRR11788222 SRR11788221 SRR11788220 SRR11788219 SRR11788218	n/a	C:96.3%[S:26.1%,D:70.2%],F:2.0%,M:1.7%,n:1013	n/a	106729	49912	25058
Tigriopus californicus	doi: 10.1073/pnas.1819874116	No	PRJNA504307	SRR8167998 SRR8168004	GHUE00000000.1	n/a	C:96.6%[S:50.4%,D:46.2%],F:2.0%,M:1.4%,n:1013	92866	58455	36634
Tigriopus japonicus	https://doi.org/10.1016/j.margen.2015.05.011	No	PRJNA274317	SRR4413195	GCHA00000000.1	n/a	C:97.1%[S:58.2%,D:38.9%],F:1.7%,M:1.2%,n:1013	54758	30562	29424
Tigriopus kingsejongensis	DOI: 10.1016/j.margen.2016.04.009	No	PRJNA283925	SRR3081381 SRR3081387	GDFW00000000.1	n/a	C:95.3%[S:78.0%,D:17.3%],F:2.8%,M:1.9%,n:1013	38250	21930	21690
Tisbe furcata	https://1kite.org	Yes	PRJNA254316	SRR1653244	GCIT00000000.1	C:77.5%[S:39.1%,D:38.4%],F:12.6%,M:9.9%,n:1013	C:70.2%[S:61.5%,D:8.7%],F:15.4%,M:14.4%,n:1013	70251	45876	20065
Tisbe holothuriae	PRJEB23629	Yes	PRJEB23629	ERR2209857	HAHV00000000.1	C:81.5%[S:33.2%,D:48.3%],F:11.0%,M:7.5%,n:1013	C:44.2%[S:26.3%,D:17.9%],F:39.3%,M:16.5%,n:1013	123999	66674	24530
Tracheliastes polycolpus	https://doi.org/10.1016/j.margen.2018.12.001	No	PRJNA476682	SRR7411016 SRR7411017 SRR7411018 SRR7411019	GGQW00000000.1	n/a	C:94.9%[S:89.8%,D:5.1%],F:1.4%,M:3.7%,n:1013	17157	14255	14242
